# Transfer of the synechan biosynthesis and regulatory pathway enables sulfated polysaccharide production in *Synechococcus elongatus* PCC 7942

**DOI:** 10.64898/2025.12.18.694786

**Authors:** Kaisei Maeda, Kazuma Ohdate, Yutaka Sakamaki, Kaori Nimura-Matsune, Satoru Watanabe

**Author notes:** **Correspondence**: Co-corresponding Author Kaisei Maeda Satoru Watanabe.

## Abstract

Many sulfated polysaccharides (SPSs) possess useful physicochemical properties and biological activities and are widely used in industry. Currently, major SPSs are derived from livestock and marine organisms. To contribute both to addressing global environmental challenges and to the development of diverse SPSs, microbial production systems are therefore required. Nevertheless, bacteria capable of producing SPSs are limited. In contrast, many cyanobacteria synthesize diverse SPSs, making them promising hosts to produce valuable SPSs, sources for novel SPSs, and genetic resources for SPS biosynthesis. However, no study has introduced an entire heterologous SPS biosynthetic system into cyanobacteria to produce a heterologous SPS. We recently identified a novel SPS, synechan, and elucidated the genetic basis for the biosynthesis and regulation of cyanobacterial SPSs. Here, we heterologously expressed the gene set responsible for synechan biosynthesis and its regulation in the non-SPS-producing cyanobacterium *Synechococcus elongatus* PCC 7942 and successfully induced the production of an SPS. This work provides a foundation for engineering cyanobacteria to produce useful SPSs and, to our knowledge, the first functional heterologous reconstitution in cyanobacteria of a large gene cluster encoding a complex membrane-associated biosynthetic system and thus an important step in synthetic-biology-based engineering of cyanobacteria.
