## Supplemental Table S3 for "Transfer of the synechan biosynthesis and regulatory pathway enables sulfated polysaccharide production in *Synechococcus elongatus* PCC 7942"

### Sheet: IPTG+ vs. IPTG-
Name	product	Log2FC	FDR
xssP		4.88943	0
Synpcc7942_1328	conserved hypothetical protein	4.79972	0
Synpcc7942_1606	Beta-Ig-H3/fasciclin	4.58937	0
xssQ		4.40865	0
Synpcc7942_0444	conserved hypothetical protein	4.40518	0
Synpcc7942_0443	conserved hypothetical protein	4.25321	0
Synpcc7942_0373	conserved hypothetical protein	4.19265	0
Synpcc7942_0374	hypothetical protein	4.05524	0
Synpcc7942_0229	hypothetical protein	3.98178	0
xssN		3.94898	0
Synpcc7942_0372	conserved hypothetical protein	3.73856	0
Synpcc7942_1870	Secretion protein HlyD	3.73545	0
Synpcc7942_1868	conserved hypothetical protein	3.73473	0
Synpcc7942_1801	conserved hypothetical protein	3.63444	0
Synpcc7942_1791	conserved hypothetical protein	3.5569	0
Synpcc7942_0230	hypothetical protein	3.51823	0
Synpcc7942_1327	hypothetical protein	3.33348	0
Synpcc7942_1473	putative multicomponent Na+:H+ antiporter subunit D	3.33209	0
Synpcc7942_1800	conserved hypothetical protein	3.29239	0
Synpcc7942_1260	conserved hypothetical protein	3.26659	0
Synpcc7942_1472	conserved hypothetical protein	3.24114	6.75267e-11
Synpcc7942_1384	conserved hypothetical protein	3.22716	0
Synpcc7942_1921	conserved hypothetical protein	3.13325	0
Synpcc7942_0585	PDZ/DHR/GLGF	3.13187	0
Synpcc7942_1863	modification methylase, HemK family	3.10292	0
Synpcc7942_1790	DNA adenine methylase	3.09759	7.44773e-14
Synpcc7942_1469	putative multicomponent Na+:H+ antiporter subunit B	3.07229	3.28127e-12
Synpcc7942_1642	conserved hypothetical protein	2.96388	0
Synpcc7942_0515	conserved hypothetical protein	2.96262	0
Synpcc7942_1869	probable cation efflux system protein	2.91006	0
Synpcc7942_1338	conserved hypothetical protein	2.90409	0
Synpcc7942_0584	ribose-5-phosphate isomerase	2.90277	0
Synpcc7942_1405	conserved hypothetical protein	2.86964	0
xssR		2.85179	0
Synpcc7942_0821	periplasmic oligopeptide-binding	2.81936	0
xssL		2.78289	0
Synpcc7942_1193	Phospholipid/glycerol acyltransferase	2.72856	0
Synpcc7942_0553	Secretion protein HlyD	2.71142	0
Synpcc7942_2293	conserved hypothetical protein	2.70218	0
Synpcc7942_1362	conserved hypothetical protein	2.69222	0
Synpcc7942_1626	conserved hypothetical protein	2.68258	0
Synpcc7942_2339	RfaE bifunctional protein, domain I	2.64378	0
Synpcc7942_0820	conserved hypothetical protein	2.63222	0
Synpcc7942_1625	probable glycosyltransferase	2.59812	0
Synpcc7942_1812	hypothetical protein	2.55857	0
Synpcc7942_0822	permease protein of oligopeptide ABC	2.55689	0
Synpcc7942_2256	conserved hypothetical protein	2.55203	0
Synpcc7942_0913	N-acetyltransferase-like	2.5455	0.000416244
Synpcc7942_0888	mannose-1-phosphate guanylyltransferase-like	2.51311	0
Synpcc7942_1862	conserved hypothetical protein	2.50764	0
xssC		2.48261	0
Synpcc7942_0562	conserved hypothetical protein	2.46792	0
Synpcc7942_2338	conserved hypothetical protein	2.46094	0
Synpcc7942_2013	conserved hypothetical protein	2.42814	5.85754e-14
Synpcc7942_1468	putative multicomponent Na+:H+ antiporter subunit B	2.41402	7.72312e-14
Synpcc7942_0487	thylakoidal processing peptidase. Serine peptidase. MEROPS family S26A	2.40151	0
Synpcc7942_0961	cell envelope-related function transcriptional attenuator common domain	2.39607	0
Synpcc7942_0231	putative acetyltransferase	2.38917	3.22034e-07
Synpcc7942_1867	Deoxyribodipyrimidine photo-lyase family protein	2.38911	6.06225e-10
Synpcc7942_1442	conserved hypothetical protein	2.38115	0.0036471
Synpcc7942_0467	Peptidase, metallopeptidases	2.37946	0
Synpcc7942_1385	conserved hypothetical protein	2.37466	0
Synpcc7942_1933	Isopentenyl-diphosphate delta-isomerase, FMN-dependent	2.34564	0
Synpcc7942_1934	D-alanyl-D-alanine carboxypeptidase/D-alanyl-D-alanine-endopeptidase	2.33673	0
Synpcc7942_0406	conserved hypothetical protein	2.32924	0
Synpcc7942_0219	conserved hypothetical protein	2.31651	0
Synpcc7942_2027	probable glycosly transferase	2.31489	0
Synpcc7942_1811	diguanylate cyclase (GGDEF domain) with PAS/PAC sensor	2.31436	0
Synpcc7942_2124	acetylpolyamine aminohydolase	2.29249	0
Synpcc7942_0893	photosystem q(b) protein	2.28995	0
Synpcc7942_2241	conserved hypothetical protein	2.28661	0
Synpcc7942_2292	conserved hypothetical protein	2.27709	0
xssE		2.2621	0
Synpcc7942_0466	Cellulose synthase (UDP-forming)	2.2545	0
Synpcc7942_1598	Phenazine biosynthesis PhzC/PhzF protein	2.25189	0
Synpcc7942_1923	sigma-24 (FecI-like)	2.23708	0
Synpcc7942_1192	conserved hypothetical protein	2.22473	0
Synpcc7942_1641	hypothetical protein	2.21809	0
Synpcc7942_1763	inositol monophosphate family protein	2.21767	0
Synpcc7942_0709	conserved hypothetical protein	2.20985	0
Synpcc7942_0486	dihydroorotase	2.20899	0
Synpcc7942_1872	histidine kinase	2.20283	1.60763e-12
Synpcc7942_0561	hypothetical protein	2.19511	0
Synpcc7942_1120	conserved hypothetical protein	2.19289	2.11873e-08
Synpcc7942_1471	conserved hypothetical protein	2.17629	3.58522e-09
xssD		2.17237	3.6697e-07
Synpcc7942_1770	conserved hypothetical protein	2.16865	4.97726e-10
Synpcc7942_1363	hypothetical protein	2.15833	0
Synpcc7942_1904	hemolysin secretion protein-like	2.15419	0
Synpcc7942_0436	hypothetical protein	2.15289	0.00274355
Synpcc7942_1271	conserved hypothetical protein	2.15218	0
Synpcc7942_0889	conserved hypothetical protein	2.15183	0
Synpcc7942_0712	C-terminal processing peptidase-2. Serine peptidase. MEROPS family S41A	2.13987	0
Synpcc7942_1215	acyl-CoA dehydrogenase family protein-like	2.13545	7.25449e-10
Synpcc7942_1613	conserved hypothetical protein	2.1291	0
Synpcc7942_1474	putative multicomponent Na+:H+ antiporter subunit C	2.12565	7.47614e-08
Synpcc7942_1799	Hydrogenase expression/formation protein HypE	2.11027	0
Synpcc7942_1305	ATPase	2.09875	0
Synpcc7942_1270	hypothetical protein	2.09731	0
Synpcc7942_0037	hypothetical protein	2.08819	4.02327e-05
Synpcc7942_1470	conserved hypothetical protein	2.08746	1.42291e-08
Synpcc7942_1745	conserved hypothetical protein	2.07411	0
Synpcc7942_0552	UDP-N-Acetylglucosamine 2-epimerase	2.07186	0
Synpcc7942_0829	Lipoproteins-like	2.0715	5.31746e-08
Synpcc7942_1247	conserved hypothetical protein	2.0672	1.68499e-05
xssB		2.06514	0
Synpcc7942_1604	conserved hypothetical protein	2.0595	0
Synpcc7942_1902	putative glycosyltransferase	2.03381	0
Synpcc7942_2000	Penicillin-binding protein 1A	2.03011	0
Synpcc7942_1805	HetI protein-like	2.01804	0.00155564
Synpcc7942_0435	conserved hypothetical protein	1.9955	0
Synpcc7942_1765	conserved hypothetical protein	1.99214	0
Synpcc7942_0672	group2 RNA polymerase sigma factor SigD	1.98043	1.08473e-15
Synpcc7942_1632	conserved hypothetical protein	1.97151	6.64921e-05
Synpcc7942_1903	conserved hypothetical protein	1.96669	0
Synpcc7942_1871	conserved hypothetical protein	1.95203	0
Synpcc7942_0196	Beta-carotene 15,15'-dioxygenase	1.93986	0
Synpcc7942_2357	conserved hypothetical protein	1.9266	0
Synpcc7942_1769	conserved hypothetical protein	1.92492	0
Synpcc7942_0775	conserved hypothetical protein	1.91226	0
Synpcc7942_0243	possible high light inducible polypeptide HliC	1.89656	0
Synpcc7942_1761	conserved hypothetical protein	1.86072	0
Synpcc7942_0447	DNA-(apurinic or apyrimidinic site) lyase / endonuclease III	1.84758	0
Synpcc7942_0502	conserved hypothetical protein	1.84414	0.00136081
Synpcc7942_0969	Carboxymethylenebutenolidase	1.84268	0
Synpcc7942_1439	proton-translocating NADH-quinone oxidoreductase, chain M	1.82808	0
Synpcc7942_2164	cell death suppressor protein Lls1-like	1.81704	6.5005e-12
Synpcc7942_0408	phosphoribosylanthranilate isomerase	1.80943	6.83241e-08
Synpcc7942_0402	Protein of unknown function UPF0054	1.80438	2.51356e-12
Synpcc7942_0928	outer envelope membrane protein	1.80082	0
Synpcc7942_0914	tRNA-(MS(2)IO(6)A)-hydroxylase-like	1.79272	6.47258e-05
Synpcc7942_1615	ribonuclease P protein component	1.78838	0
Synpcc7942_1922	putative transmembrane transcriptional regulator	1.76012	0
Synpcc7942_1673	conserved hypothetical protein	1.75894	0
Synpcc7942_0412	hypothetical protein	1.75766	4.27557e-15
Synpcc7942_1603	beta-lactamase	1.74381	0
Synpcc7942_0620	conserved hypothetical protein	1.73378	0
Synpcc7942_2127	phycobilisome degradation protein NblA	1.73297	0
Synpcc7942_0163	conserved hypothetical protein	1.73288	0
Synpcc7942_1039	conserved hypothetical protein	1.72509	0.000188247
Synpcc7942_2012	stage II sporulation protein D-like	1.69606	0
Synpcc7942_1712	conserved hypothetical protein	1.6918	0.000682242
Synpcc7942_2379	Phosphomethylpyrimidine kinase	1.69124	8.92711e-13
Synpcc7942_1597	GTP cyclohydrolase	1.68344	0
Synpcc7942_0554	conserved hypothetical protein	1.67864	0
Synpcc7942_0702	conserved hypothetical protein	1.67195	4.15659e-05
Synpcc7942_1233	conserved hypothetical protein	1.66281	0.00659715
Synpcc7942_1711	conserved hypothetical protein	1.6584	0
Synpcc7942_1495	conserved hypothetical protein	1.64354	1.80765e-05
Synpcc7942_0516	C-terminal processing peptidase-2. Serine peptidase. MEROPS family S41A	1.62816	0
Synpcc7942_1665	probable oxidoreductase	1.6246	1.63366e-10
Synpcc7942_2125	conserved hypothetical protein	1.62281	0
Synpcc7942_1874	RNA methyltransferase TrmH, group 2	1.62259	1.05038e-06
Synpcc7942_2356	transcriptional regulator, Crp/Fnr family	1.61253	1.02026e-08
Synpcc7942_1878	conserved hypothetical protein	1.60457	0
Synpcc7942_1766	cytochrome d ubiquinol oxidase, subunit II	1.59763	0
Synpcc7942_1240	assimilatory nitrite reductase (ferredoxin) precursor	1.59547	0
Synpcc7942_1614	LSU ribosomal protein L34P	1.59454	0
Synpcc7942_0560	ATPase	1.59453	6.7118e-09
Synpcc7942_0806	conserved hypothetical protein	1.58601	1.04189e-09
Synpcc7942_1778	conserved hypothetical protein	1.58514	0
Synpcc7942_1788	conserved hypothetical protein	1.58276	0
Synpcc7942_0689	hypothetical protein	1.57337	9.86218e-14
Synpcc7942_1764	conserved hypothetical protein	1.57201	1.03226e-07
Synpcc7942_1767	cytochrome oxidase d subunit I	1.55441	0
Synpcc7942_2585	transcriptional regulator, BadM/Rrf2 family	1.52887	1.01434e-06
Synpcc7942_1997	high light-inducible protein	1.52445	5.06213e-06
Synpcc7942_0091	conserved hypothetical protein YCF21	1.52304	1.90079e-13
Synpcc7942_2414	conserved hypothetical protein	1.51533	2.92252e-11
Synpcc7942_1441	adenosylcobinamide-phosphate synthase	1.50498	4.48458e-06
Synpcc7942_0197	folate/biopterin transporter	1.50086	0
anL21	COG3544; conserved hypothetical protein	1.4954	2.69264e-11
Synpcc7942_1389	photosystem q(b) protein	1.49518	0
Synpcc7942_0929	UDP-3-O-[3-hydroxymyristoyl] N-acetylglucosamine deacetylase	1.49163	0
Synpcc7942_1639	ATPase	1.48854	0.000357205
Synpcc7942_0528	Lipopolysaccharide biosynthesis proteins LPS	1.48428	0
Synpcc7942_0297	FtsH peptidase homologue, chloroplast. Metallo peptidase. MEROPS family M41	1.46584	0
Synpcc7942_0919	conserved hypothetical protein	1.46579	2.42263e-10
Synpcc7942_1107	TPR repeat	1.46448	0
Synpcc7942_2060	Protein of unknown function UPF0001	1.45983	3.2542e-10
Synpcc7942_1306	conserved hypothetical protein	1.45792	0
Synpcc7942_0815	ATPase	1.45757	1.59589e-07
Synpcc7942_2595	conserved hypothetical protein	1.45699	2.40481e-12
Synpcc7942_2014	conserved hypothetical protein	1.45006	0
Synpcc7942_0669	DNA-3-methyladenine glycosylase	1.44953	2.151e-10
Synpcc7942_1620	ATPase	1.44382	4.35577e-11
Synpcc7942_1330	conserved hypothetical protein	1.44135	0
Synpcc7942_1677	conserved hypothetical protein	1.44017	2.2529e-14
Synpcc7942_0513	ATPase	1.43685	1.75165e-11
Synpcc7942_0911	conserved hypothetical protein	1.43668	3.46478e-05
Synpcc7942_0403	conserved hypothetical protein	1.43617	1.43296e-06
Synpcc7942_1762	conserved hypothetical protein	1.43324	0
Synpcc7942_2126	conserved hypothetical protein	1.42881	7.84893e-12
Synpcc7942_1375	conserved hypothetical protein	1.42126	3.4607e-11
Synpcc7942_2026	probable glycosyltransferase	1.41661	0
Synpcc7942_0344	probable peptidase	1.4143	0
Synpcc7942_0399	conserved hypothetical protein	1.41084	0
Synpcc7942_2295	conserved hypothetical protein	1.40978	0.000105378
Synpcc7942_0119	hypothetical protein	1.40329	1.15163e-05
Synpcc7942_0131	cyclic nucleotide-binding domain (cNMP-BD) protein	1.39891	7.17506e-12
Synpcc7942_0550	hypothetical protein	1.39545	4.94211e-07
Synpcc7942_0375	processing protease	1.39235	1.18359e-12
Synpcc7942_2177	integral membrane protein of the ABC-type Nat permease for neutral amino acids NatD	1.39228	0
Synpcc7942_0434	conserved hypothetical protein	1.38664	0
Synpcc7942_1191	guanylate kinase	1.37592	4.46837e-06
Synpcc7942_0531	TPR repeat	1.35067	3.28523e-13
Synpcc7942_2575	Mn transporter MntC	1.34212	5.44855e-12
Synpcc7942_1480	conserved hypothetical protein	1.33469	1.94331e-11
Synpcc7942_1111	serine/threonine protein kinase	1.32974	2.87996e-12
Synpcc7942_0318	conserved hypothetical protein	1.32293	1.45917e-14
Synpcc7942_2453	type IV pilus assembly protein PilM	1.32289	1.74698e-14
Synpcc7942_0986	probable glycosyltransferase	1.31983	0
Synpcc7942_0217	phosphatases-like	1.31682	1.06863e-10
Synpcc7942_1748	conserved hypothetical protein	1.31631	3.62311e-10
Synpcc7942_0094	DNA polymerase III, delta prime subunit	1.31552	0.00019599
Synpcc7942_0648	hypothetical protein	1.31366	0.00550041
Synpcc7942_2360	N-acetylmuramoyl-L-alanine amidase	1.31343	2.67745e-13
Synpcc7942_0932	lipid-A-disaccharide synthase	1.31043	1.51986e-09
Synpcc7942_1335	probable branched-chain amino acid aminotransferase	1.30599	0.000549849
Synpcc7942_2358	nitrilase-like	1.30206	7.88878e-13
Synpcc7942_0299	rod shape-determining protein MreC	1.30163	1.17153e-09
Synpcc7942_1251	O-sialoglycoprotein endopeptidase	1.30065	5.95431e-05
Synpcc7942_0006	hypothetical protein	1.29986	0.00354254
Synpcc7942_1414	ATPase	1.29926	0
Synpcc7942_0582	conserved hypothetical protein	1.29676	1.94225e-07
Synpcc7942_1897	putative transcripton factor DevT-like	1.29209	3.66532e-12
Synpcc7942_1429	conserved hypothetical protein	1.292	0
Synpcc7942_1058	thiamine biosynthesis protein ThiS	1.29145	0.0139424
Synpcc7942_0445	ABC-type dipeptide/oligopeptide/nickel transport systems permease components-like	1.291	2.2972e-12
Synpcc7942_1341	conserved hypothetical protein	1.2895	2.62907e-09
Synpcc7942_1223	DevC protein	1.28666	6.571e-12
Synpcc7942_0970	phytoene dehydrogenase-like	1.27889	0.00030226
Synpcc7942_0653	Peptidyl-prolyl cis-trans isomerase (rotamase) - cyclophilin family-like	1.27727	1.27713e-08
Synpcc7942_0530	4Fe-4S cluster binding	1.27518	3.69043e-07
Synpcc7942_0708	conserved hypothetical protein	1.26814	1.22692e-13
Synpcc7942_1388	Carbonate dehydratase	1.26447	8.41171e-05
Synpcc7942_1629	conserved hypothetical protein	1.26139	0.00569945
Synpcc7942_1261	triosephosphate isomerase	1.25674	3.97986e-14
Synpcc7942_2567	thiamine-monophosphate kinase	1.25092	1.24585e-05
Synpcc7942_0503	hypothetical protein	1.24824	0.000160937
Synpcc7942_0944	FolC bifunctional protein	1.23778	7.28939e-10
Synpcc7942_1224	ABC-transporter membrane fusion protein	1.2346	0
Synpcc7942_1840	conserved hypothetical protein	1.23405	1.52832e-08
xssO		1.23351	0
Synpcc7942_1369	DNA replication and repair protein RecR	1.23237	3.67906e-07
Synpcc7942_1602	RNA methyltransferase TrmH, group 1	1.23206	0.00231478
Synpcc7942_0984	DNA replication and repair protein RecO	1.23133	2.37454e-11
Synpcc7942_1178	photosystem II stability/assembly factor	1.2308	1.34228e-12
Synpcc7942_1877	Transglutaminase-like	1.22981	5.40916e-13
Synpcc7942_0166	conserved hypothetical protein	1.2272	3.38513e-12
Synpcc7942_2311	conserved hypothetical protein	1.22641	4.71616e-11
Synpcc7942_1521	Sec-independent protein translocase TatD	1.22523	1.08473e-15
Synpcc7942_1605	conserved hypothetical protein	1.22175	3.27352e-05
Synpcc7942_0287	hypothetical protein	1.22091	0.00787513
Synpcc7942_1353	conserved hypothetical protein	1.22065	1.43296e-06
Synpcc7942_1186	putative riboflavin-specific deaminase	1.21423	0.00281811
Synpcc7942_1457	1-acyl-sn-glycerol-3-phosphate acyltransferases	1.20949	9.06648e-05
Synpcc7942_1713	probable hydrocarbon oxygenase MocD	1.20934	1.33708e-08
Synpcc7942_0404	bacterial peptide chain release factor 2 (bRF-2)	1.20545	0
Synpcc7942_2111	xylose repressor	1.19769	8.42762e-06
Synpcc7942_1347	2-hydroxyacid dehydrogenase-like	1.19037	0.000433711
Synpcc7942_0965	ammonium transporter protein Amt1-like	1.18704	4.43636e-13
Synpcc7942_2242	histidine kinase	1.18359	6.04705e-12
Synpcc7942_1430	conserved hypothetical protein	1.1817	1.08473e-15
xssA		1.17504	6.42807e-10
Synpcc7942_0286	conserved hypothetical protein	1.16801	0.0098432
Synpcc7942_1693	response regulator receiver domain protein (CheY-like)	1.16737	0.000664966
Synpcc7942_2294	conserved hypothetical protein	1.16251	1.94194e-05
Synpcc7942_0918	long-chain-fatty-acid CoA ligase	1.15881	3.21843e-15
Synpcc7942_0135	Methylase involved in ubiquinone/menaquinone biosynthesis-like	1.15277	0.00250756
Synpcc7942_0865	conserved hypothetical protein	1.15029	6.22659e-07
Synpcc7942_1413	conserved hypothetical protein	1.139	3.40392e-07
Synpcc7942_2112	conserved hypothetical protein	1.13629	3.82813e-05
Synpcc7942_2589	2-phosphosulfolactate phosphatase	1.13619	1.46493e-09
Synpcc7942_1207	Addiction module toxin, Txe/YoeB	1.13339	0.00308047
xssM		1.12548	0
Synpcc7942_0218	conserved hypothetical protein	1.12318	2.72814e-06
Synpcc7942_1038	photosystem II oxygen-evolving complex 23K protein	1.1172	0.0382448
Synpcc7942_1676	conserved hypothetical protein	1.11396	2.59088e-09
Synpcc7942_0510	2-hydroxy-3-keto-5-methylthiopentenyl-1- phosphate phosphatase	1.10999	2.30127e-08
Synpcc7942_2240	conserved hypothetical protein YCF52	1.10936	1.08473e-15
Synpcc7942_0298	hypothetical protein	1.10675	3.07457e-05
Synpcc7942_0461	conserved hypothetical protein	1.10533	9.06648e-05
Synpcc7942_1822	conserved hypothetical protein	1.10336	1.81118e-05
Synpcc7942_1864	conserved hypothetical protein	1.09678	1.87079e-07
Synpcc7942_1794	aminotransferase	1.09642	3.1888e-09
Synpcc7942_1846	conserved hypothetical protein	1.09629	9.1108e-12
Synpcc7942_1714	homoserine O-acetyltransferase	1.092	5.43854e-05
Synpcc7942_2102	NAD-reducing hydrogenase gamma	1.0904	0.0151122
Synpcc7942_0106	probable nicotinate-nucleotide adenylyltransferase	1.08612	0.000908776
Synpcc7942_0831	conserved hypothetical protein	1.08603	0.000652606
Synpcc7942_1138	conserved hypothetical protein YCF62	1.08383	0.000315055
Synpcc7942_2239	conserved hypothetical protein	1.0797	1.98426e-09
Synpcc7942_0791	polyA polymerase	1.07711	2.83101e-09
Synpcc7942_0103	Ankyrin	1.07566	0.0105562
Synpcc7942_0931	acyl-[acyl-carrier-protein]--UDP-N- acetylglucosamine O-acyltransferase	1.07525	1.09662e-06
Synpcc7942_1596	probable short-chain dehydrogenase	1.07348	5.00597e-11
Synpcc7942_0441	phosphoribosylaminoimidazole carboxylase, catalytic subunit	1.0711	0.00033522
Synpcc7942_0105	NH(3)-dependent NAD(+) synthetase	1.063	9.58356e-07
Synpcc7942_1746	group2 RNA polymerase sigma factor SigB	1.0584	3.78417e-11
Synpcc7942_1112	ribosomal large subunit pseudouridine synthase D	1.05801	2.36777e-08
Synpcc7942_1428	phosphoribosylaminoimidazole carboxylase	1.05786	3.98587e-06
Synpcc7942_0454	cobalamin-5'-phosphate synthase	1.05718	0.0167386
Synpcc7942_2084	chlorophyll synthase	1.04905	1.92783e-07
Synpcc7942_1090	conserved hypothetical protein	1.04519	2.73858e-07
Synpcc7942_1185	conserved hypothetical protein	1.04418	0.0147007
Synpcc7942_0817	putative ferric uptake regulator, FUR family	1.0407	0.000691236
Synpcc7942_2178	conserved hypothetical protein	1.04023	2.17283e-09
Synpcc7942_1498	hypothetical protein	1.03942	0.00177186
Synpcc7942_0411	tryptophan synthase, alpha chain	1.0393	5.51346e-10
Synpcc7942_1892	Rhodanese-like	1.03901	0.000171781
Synpcc7942_1619	metal-binding possibly nucleic acid-binding protein-like	1.03877	1.06448e-08
Synpcc7942_0542	lipoic acid synthetase	1.03678	1.58636e-08
Synpcc7942_1595	acetyl-coenzyme A carboxylase carboxyl transferase subunit alpha	1.03104	1.09208e-13
Synpcc7942_0975	methyltransferase	1.02997	0.0377655
Synpcc7942_1781	conserved hypothetical protein	1.02533	0.00384148
Synpcc7942_1797	conserved hypothetical protein	1.02497	1.33868e-08
Synpcc7942_0701	conserved hypothetical protein	1.02467	0.000118838
Synpcc7942_1895	conserved hypothetical protein	1.01636	1.88139e-11
Synpcc7942_2006	conserved hypothetical protein	1.01607	3.59138e-08
Synpcc7942_0892	FO synthase subunit 1	1.01324	0.00110326
Synpcc7942_1917	permease of the drug/metabolite transporter	1.01162	8.5407e-10
Synpcc7942_0449	seryl-tRNA synthetase	1.00552	2.68554e-10
Synpcc7942_0124	thiol methyltransferase 1-like	1.00484	2.14938e-06
Synpcc7942_0879	RNase HII	1.00415	2.29977e-06
Synpcc7942_1259	arsenite-activated ATPase (arsA)	1.00047	1.38509e-10
Synpcc7942_2561	Delta-9 acyl-phospholipid desaturase	1.00001	6.61573e-11
Synpcc7942_0140	conserved hypothetical protein	0.999662	5.65103e-07
