## Supplemental Table S4 for "Transfer of the synechan biosynthesis and regulatory pathway enables sulfated polysaccharide production in *Synechococcus elongatus* PCC 7942"

### Sheet: IPTG+ vs. IPTG-
Name	product	Log2FC	FDR
anL59	conserved hypothetical protein	-4.64486	0
Synpcc7942_1661	conserved hypothetical protein	-4.573	0
Synpcc7942_1540	conserved hypothetical protein	-4.50759	2.01887e-09
Synpcc7942_1542	iron-stress chlorophyll-binding protein	-4.47659	5.57378e-14
Synpcc7942_1541	Flavodoxin, long chain	-4.0334	4.3766e-10
anL35	COG0607; PspE; rhodanese-related sulfurtransferase	-3.61877	6.33111e-12
anL07	hypothetical protein	-3.41048	0.000391925
Synpcc7942_0834	conserved hypothetical protein	-3.40563	0
anL05	COG5361; conserved hypothetical protein	-3.39591	0
anL19	smart00065; GAF; contains a domain present in phytochromes and cGMP-specific phosphodiesterases; smart00421; helix turn helix Lux regulon (HTH LUXR)	-3.36251	0.000471521
Synpcc7942_2254	conserved hypothetical protein	-3.29465	0
Synpcc7942_2388	Oxalate decarboxylase	-3.24366	0
Synpcc7942_0442	ammonium transporter	-3.17783	0
parB	smart00470; contains ParB-like nuclease domain	-3.11229	1.20331e-06
sepT2	COG1487; VapC; putative nucleic acid-binding protein; contains PIN domain	-3.05929	1.81406e-08
anL03	conserved hypothetical protein	-3.03984	0
anL26	conserved hypothetical protein	-2.98266	2.55488e-12
Synpcc7942_2419	conserved hypothetical protein	-2.92162	1.34189e-12
Synpcc7942_0781	phosphoenolpyruvate synthase	-2.89378	0
anL58	conserved hypothetical protein	-2.89358	0
Synpcc7942_2307	conserved hypothetical protein	-2.87233	0
Synpcc7942_1680	Sulphate transport system permease protein 1	-2.87193	0
anL04	hypothetical protein	-2.82213	3.87663e-05
Synpcc7942_0369	putative flavin-containing monoamine oxidase	-2.75488	0
sepA2	conserved hypothetical protein; putative antitoxin	-2.73816	0
Synpcc7942_1656	catalase/peroxidase HPI	-2.70237	0
Synpcc7942_0382	conserved hypothetical protein	-2.65626	0
Synpcc7942_1543	putative ribonuclease II	-2.61796	0.00214318
Synpcc7942_2306	Heat shock protein DnaJ-like	-2.6142	0
anL43	COG1791; conserved hypothetical protein; contains double-stranded beta-helix domain	-2.57187	0.00941037
Synpcc7942_2352	sigma 54 modulation protein / SSU ribosomal protein S30P	-2.56657	0
anL01	COG1763; MobB; molybdopterin-guanine dinucleotide biosynthesis protein	-2.55668	2.64363e-09
srpM	COG0600; TauC; ABC-type nitrate/sulfonate/bicarbonate transport system permease component	-2.52822	0
Synpcc7942_1607	probable porin; major outer membrane protein	-2.48212	3.65501e-10
srpL	COG0715; TauA; ABC-type nitrate/sulfonate/bicarbonate transport system periplasmic component	-2.45809	0.00373945
srpD	COG0031; CysK; cysteine synthase	-2.45798	7.82359e-06
Synpcc7942_0048	pilin polypeptide PilA-like	-2.4495	0
anL06	conserved hypothetical protein	-2.44676	8.35235e-10
Synpcc7942_0267	methyltransferase GidB	-2.44618	0
srpH	COG1045; CysE; serine acetyltransferase	-2.43987	0.000461088
anL12	COG3514; conserved hypothetical protein	-2.39215	0
Synpcc7942_1047	phycocyanin, beta subunit	-2.3782	0
Synpcc7942_1419	light-independent protochlorophyllide reductase, iron-sulfur ATP-binding protein	-2.37705	0
Synpcc7942_1475	sodium-dependent bicarbonate transporter	-2.37431	7.08747e-10
srpE	pfam01019; gamma-glutamyltranspeptidase	-2.35469	1.56931e-05
Synpcc7942_0195	conserved hypothetical protein	-2.35143	0
Synpcc7942_2452	Tfp pilus assembly protein PilN-like	-2.34573	0
anL24	conserved hypothetical protein	-2.3449	3.55176e-10
Synpcc7942_1681	Thiosulphate-binding protein	-2.33631	1.07556e-10
Synpcc7942_0677	transcriptional regulator, PadR family	-2.27344	0
Synpcc7942_0381	conserved hypothetical protein	-2.25938	0
anL16	COG0604; Qor; quinone reductase and related Zn-dependent oxidoreductase	-2.24501	1.98752e-09
anL18	cd03139; GATase1PfpI2; contains a type 1 glutamine amidotransferase-like domain	-2.24059	0.00812397
Synpcc7942_2451	putative type IV pilus assembly protein PilO	-2.22499	0
Synpcc7942_2049	photosystem I core protein PsaA	-2.2049	0
Synpcc7942_1890	conserved hypothetical protein	-2.16687	0
srpA	pfam00199; catalase	-2.15377	0.00114468
Synpcc7942_0312	Protein of unknown function UPF0102	-2.12815	0
Synpcc7942_2301	hypothetical protein	-2.105	0
Synpcc7942_1048	phycocyanin, alpha subunit	-2.09674	0
Synpcc7942_0013	conserved hypothetical protein	-2.07403	0
Synpcc7942_1160	conserved hypothetical protein	-2.05826	1.44074e-10
Synpcc7942_1461	thiol oxidoreductase-like	-2.04712	3.7641e-07
Synpcc7942_1465	transcriptional regulator, BadM/Rrf2 family	-2.03653	0
Synpcc7942_0573	hypothetical protein	-2.03096	2.96682e-12
Synpcc7942_1724	conserved hypothetical protein	-2.02277	1.78276e-07
Synpcc7942_1655	hypothetical protein	-2.02094	0.000135566
Synpcc7942_2504	conserved hypothetical protein	-2.00484	1.92544e-05
Synpcc7942_2048	photosystem I core protein PsaB	-2.002	0
anL15.5	conserved hypothetical protein	-2.00001	0.0238372
Synpcc7942_0069	hypothetical protein	-1.99217	0
Synpcc7942_2056	hypothetical protein	-1.98869	0
Synpcc7942_1154	conserved hypothetical protein	-1.97672	0
anL36	COG1104; NifS; cysteine sulfinate desulfinase/cysteine desulfurase	-1.94827	1.36833e-07
Synpcc7942_1462	imelysin. Metallo peptidase. MEROPS family M75	-1.94415	1.37315e-05
Synpcc7942_0905	hypothetical protein	-1.91969	0
anL42	conserved hypothetical protein	-1.91851	0.00922839
srpJ	COG1960; CaiA; Acyl-CoA dehydrogenase	-1.89794	4.97765e-05
Synpcc7942_2605	conserved hypothetical protein	-1.89053	0
Synpcc7942_2503	chlorophyll synthase / NADPH-protochlorophyllide oxidoreductase	-1.88978	0
Synpcc7942_1157	conserved hypothetical protein	-1.87143	0
Synpcc7942_1153	conserved hypothetical protein	-1.85895	0
Synpcc7942_1040	conserved hypothetical protein	-1.84855	5.08227e-13
anL56	COG2929; conserved hypothetical protein	-1.83816	4.08673e-10
anL45	cd03379; beta CA cladeD; carbonic anhydrase	-1.83789	0.0145162
Synpcc7942_2540	blue-copper-protein-like protein	-1.83401	0
Synpcc7942_0676	conserved hypothetical protein	-1.83262	0
Synpcc7942_1420	light-independent protochlorophyllide reductase, N subunit	-1.82882	0
Synpcc7942_1052	phycocyanin, beta subunit	-1.81507	0
Synpcc7942_1446	conserved hypothetical protein	-1.80167	0
Synpcc7942_1314	FtsH-2 peptidase. Metallo peptidase. MEROPS family M41	-1.79325	0
Synpcc7942_0326	allophycocyanin, beta subunit	-1.79136	0
Synpcc7942_0180	conserved hypothetical protein	-1.78957	0.00011814
Synpcc7942_1135	cation transporter	-1.7821	0.00155657
Synpcc7942_2353	lipoate-protein ligase B	-1.7785	0
Synpcc7942_0328	phycobilisome core-membrane linker polypeptide	-1.77826	0
Synpcc7942_0327	allophycocyanin alpha chain	-1.77564	0
Synpcc7942_0325	Lc 7.8 apoprotein (core components of the phycobilisomes)	-1.77343	0
Synpcc7942_1813	ATP-binding region, ATPase-like	-1.77293	0
Synpcc7942_2096	diguanylate cyclase with GAF sensor	-1.77122	0
Synpcc7942_0703	DNA processing protein DprA, putative	-1.76637	0
Synpcc7942_2450	general secretion pathway protein D	-1.7645	0
Synpcc7942_0856	response regulator receiver domain protein (CheY-like)	-1.76144	0
Synpcc7942_1050	phycobilisome rod linker polypeptide	-1.75757	0
Synpcc7942_2313	Chaperonin Cpn60/TCP-1	-1.75325	0
Synpcc7942_2152	conserved hypothetical protein	-1.74043	0
Synpcc7942_0033	conserved hypothetical protein	-1.74026	0.0158539
srpG	COG0031; CysK; cysteine synthase	-1.73578	0.00107404
Synpcc7942_2384	Pyruvate:ferredoxin (flavodoxin) oxidoreductase	-1.72523	0
Synpcc7942_0236	cyclic nucleotide-binding domain (cNMP-BD) protein	-1.7242	0
Synpcc7942_0858	methyl-accepting chemotaxis sensory transducer with phytochrome sensor	-1.71281	0
Synpcc7942_1570	Heavy metal translocating P-type ATPase	-1.71137	0
Synpcc7942_1463	probable porin	-1.70429	1.5844e-06
Synpcc7942_2366	hypothetical protein	-1.70343	1.08473e-15
anL02	conserved hypothetical protein	-1.69767	0.000406158
Synpcc7942_1352	acetyl-coenzyme A synthetase	-1.68833	0
Synpcc7942_0768	conserved hypothetical protein	-1.68561	0
Synpcc7942_0697	photosystem II core light harvesting protein	-1.68483	0
Synpcc7942_2115	conserved hypothetical protein	-1.68249	0
Synpcc7942_1049	phycobilisome rod linker polypeptide	-1.679	0
anL30	COG1669; putative nucleotidyltransferase	-1.67337	3.31591e-11
Synpcc7942_0370	O-acetylhomoserine/O-acetylserine sulfhydrylase	-1.66602	0
Synpcc7942_1053	phycocyanin, alpha subunit	-1.66091	0
Synpcc7942_0855	response regulator receiver domain protein (CheY-like)	-1.65919	0
Synpcc7942_0995	conserved hypothetical protein YCF20	-1.65859	3.56443e-06
sepA1	conserved hypothetical protein; putative antitoxin	-1.65741	0.000357771
Synpcc7942_1510	group3 RNA polymerase sigma factor SigF	-1.65361	0
Synpcc7942_2387	conserved hypothetical protein	-1.64766	0
anL56.5	COG3514; conserved hypothetical protein	-1.64617	7.38353e-13
Synpcc7942_1373	hydrogenase accessory protein	-1.63898	0
Synpcc7942_2171	starvation induced DNA binding protein	-1.61934	6.67165e-12
Synpcc7942_1476	conserved hypothetical protein	-1.60892	9.6007e-11
Synpcc7942_1776	hypothetical protein	-1.60826	0
anL27	conserved hypothetical protein	-1.60666	0.0333994
Synpcc7942_1156	conserved hypothetical protein	-1.59329	0
Synpcc7942_2468	Heat shock protein Hsp70	-1.57986	0
anL57	conserved hypothetical protein	-1.57824	9.8314e-05
Synpcc7942_1827	conserved hypothetical protein	-1.57466	0
Synpcc7942_0859	CheA signal transduction histidine kinase	-1.56775	0
Synpcc7942_2500	conserved hypothetical protein	-1.56742	0
Synpcc7942_0415	conserved hypothetical protein	-1.56622	1.08473e-15
Synpcc7942_2498	Band 7 protein	-1.5662	0
Synpcc7942_2590	pilin-like protein-like	-1.56348	0
Synpcc7942_0252	hypothetical protein	-1.55408	0
Synpcc7942_1991	large conductance mechanosensitive channel protein	-1.55192	0
Synpcc7942_2499	Band 7 protein	-1.54023	0
Synpcc7942_0498	mannose-1-phosphate guanyltransferase	-1.53929	0
Synpcc7942_1143	conserved hypothetical protein	-1.53442	1.08473e-15
Synpcc7942_1002	photosystem I reaction center subunit II	-1.53387	0
Synpcc7942_1686	Thiosulphate-binding protein	-1.5335	3.09745e-05
Synpcc7942_0168	conserved hypothetical protein	-1.53022	0
Synpcc7942_0522	hypothetical protein	-1.52684	1.89286e-11
Synpcc7942_2349	twitching motility protein	-1.52425	0
Synpcc7942_1587	integral membrane protein-like	-1.52091	0
Synpcc7942_0535	photosystem I iron-sulfurcenter	-1.51602	0
Synpcc7942_2342	hypothetical protein	-1.51367	0
Synpcc7942_1609	Protein splicing (intein) site	-1.51274	0
Synpcc7942_0421	hypothetical protein	-1.50628	3.83529e-09
Synpcc7942_0035	conserved hypothetical protein	-1.50205	1.04509e-06
Synpcc7942_1682	Sulphate transport system permease protein 2	-1.50093	0.000504742
Synpcc7942_1249	photosystem I reactionCenter subunit IX	-1.49964	0
Synpcc7942_0019	sulfite reductase (ferredoxin)	-1.4881	6.1732e-09
lacI_3		-1.48702	1.74698e-14
Synpcc7942_2449	1-Cys peroxiredoxin	-1.48605	0
Synpcc7942_1054	PBS lyase HEAT-like repeat	-1.48542	4.67789e-14
Synpcc7942_1301	ATP-dependent DNA helicase RecQ	-1.48131	5.69166e-12
Synpcc7942_2401	heat shock protein Hsp20	-1.48019	1.26667e-12
Synpcc7942_1427	ribulose 1,5-bisphosphate carboxylase small subunit	-1.47926	0
Synpcc7942_0480	GAF sensor signal transduction histidine kinase	-1.47911	0
Synpcc7942_0049	pilin polypeptide PilA-like	-1.47262	9.61191e-09
Synpcc7942_2104	cyanate lyase	-1.46342	7.05021e-12
Synpcc7942_1089	ATPase	-1.45882	9.69394e-13
Synpcc7942_2343	photosystem I PsaI protein	-1.44679	0
Synpcc7942_0696	photosystem II PsbT protein	-1.4238	0
MYO_630	hypothetical protein	-1.42355	1.66171e-14
Synpcc7942_1250	photosystem I reaction center subunit III precursor	-1.42343	3.21843e-15
Synpcc7942_1014	CheA signal transduction histidine kinase	-1.42136	0
Synpcc7942_2591	conserved hypothetical protein	-1.41729	1.51738e-11
Synpcc7942_2151	Cellulose synthase (UDP-forming)	-1.41195	2.60404e-10
Synpcc7942_2609	conserved hypothetical protein	-1.40119	1.08473e-15
Synpcc7942_1728	conserved hypothetical protein	-1.39499	1.11253e-08
Synpcc7942_2185	conserved hypothetical protein	-1.39302	7.6824e-06
Synpcc7942_0245	glyceraldehyde-3-phosphate dehydrogenase	-1.39187	0
Synpcc7942_1096	thiamine biosynthesis protein ThiC	-1.38503	0
Synpcc7942_2302	conserved hypothetical protein	-1.38132	1.66336e-10
Synpcc7942_1164	conserved hypothetical protein	-1.37923	4.00086e-06
Synpcc7942_2043	adenosylmethionine decarboxylase proenzyme	-1.37639	3.17546e-07
Synpcc7942_0491	hypothetical protein	-1.37414	7.90182e-12
srpC	pfam02417; chromate transporter; COG2059; ChrA	-1.37297	0.0220553
Synpcc7942_0295	sulfate adenylyltransferase	-1.36774	8.38136e-13
Synpcc7942_0181	ATPase	-1.36317	3.03871e-12
anL10	cd01182; INT REC C; DNA breaking-rejoining enzyme; intergrase/recombinase; C-terminal catalytic domain	-1.36054	0.0496462
Synpcc7942_0316	conserved hypothetical protein	-1.35835	0
Synpcc7942_1499	Ferredoxin (2Fe-2S)	-1.35688	1.96521e-10
Synpcc7942_1426	ribulose-1,5-bisphosphate carboxylase/oxygenase large subunit	-1.35299	0
Synpcc7942_1227	DNA repair protein RadC	-1.34841	5.88881e-05
Synpcc7942_0244	Glycogen/starch/alpha-glucan phosphorylase	-1.34371	1.76814e-12
Synpcc7942_0251	Exonuclease	-1.33832	0
Synpcc7942_0551	conserved hypothetical protein	-1.33328	5.30574e-15
Synpcc7942_2404	conserved hypothetical protein	-1.33197	5.31746e-08
Synpcc7942_0353	Na+-dependent transporter-like	-1.32941	1.92244e-09
Synpcc7942_1646	conserved hypothetical protein	-1.32934	0
Synpcc7942_1254	cyclic nucleotide-binding domain (cNMP-BD) protein	-1.3293	0.000145125
Synpcc7942_1150	conserved hypothetical protein	-1.32378	1.15471e-14
Synpcc7942_1397	conserved hypothetical protein	-1.31549	1.43693e-12
Synpcc7942_1852	precorrin-8X methylmutase	-1.31271	5.45018e-09
Synpcc7942_1148	metal dependent phosphohydrolase	-1.31046	1.97161e-10
Synpcc7942_2572	conserved hypothetical protein	-1.3072	1.98426e-09
Synpcc7942_0385	geranylgeranyl reductase	-1.30149	9.39605e-14
Synpcc7942_0391	conserved hypothetical protein	-1.29798	1.25519e-14
Synpcc7942_0304	conserved hypothetical protein	-1.2953	9.39175e-10
Synpcc7942_1298	diguanylate cyclase (GGDEF domain)	-1.29291	1.41544e-09
Synpcc7942_0089	Carboxymethylenebutenolidase	-1.29261	1.68088e-10
Synpcc7942_2376	conserved hypothetical protein	-1.28897	9.00564e-06
Synpcc7942_2276	conserved hypothetical protein	-1.28737	0.00989311
Synpcc7942_0234	conserved hypothetical protein	-1.28466	1.01353e-07
anL23	COG0745; OmpR; response regulator consisting of a CheY-like receiver domain and a winged-helix DNA-binding domain	-1.28231	0.000108914
Synpcc7942_1110	response regulator receiver domain protein (CheY-like)	-1.27468	4.44247e-10
Synpcc7942_2244	6,7-dimethyl-8-ribityllumazine synthase	-1.27384	0
Synpcc7942_0994	conserved hypothetical protein	-1.2731	1.6463e-07
Synpcc7942_1851	Ferredoxin--nitrite reductase	-1.26969	4.66112e-09
Synpcc7942_0598	Peptidoglycan-binding LysM	-1.26067	2.16145e-15
Synpcc7942_0857	CheW protein	-1.25809	1.5655e-11
Synpcc7942_2314	GroES protein, 10 kD chaperonin	-1.25478	1.08473e-15
Synpcc7942_2478	photosystem II reaction center W protein	-1.25408	3.20497e-11
Synpcc7942_2422	conserved hypothetical protein	-1.25364	2.10643e-10
Synpcc7942_0338	Ferredoxin (2Fe-2S)	-1.2511	2.78824e-07
Synpcc7942_1866	conserved hypothetical protein	-1.24974	9.36308e-09
Synpcc7942_2121	anti-anti-sigma regulatory factor, SpoIIAA	-1.24577	1.74698e-14
Synpcc7942_0052	conserved hypothetical protein	-1.23805	1.03394e-06
Synpcc7942_1828	conserved hypothetical protein	-1.23691	3.51182e-08
Synpcc7942_0383	hypothetical protein	-1.23661	5.25233e-10
Synpcc7942_1705	photosystem II PsbI protein	-1.23005	1.75142e-13
Synpcc7942_2175	transport system substrate-binding protein	-1.2293	3.25732e-09
Synpcc7942_0194	DNA polymerase I	-1.22568	0
Synpcc7942_0946	UDP-galactopyranose mutase	-1.22197	3.80272e-10
Synpcc7942_0499	hydroxyneurosporene-O-methyltransferase	-1.2194	2.26642e-12
Synpcc7942_1051	phycocyanin linker protein 9K	-1.21828	0
Synpcc7942_1095	conserved hypothetical protein	-1.21621	6.97957e-11
Synpcc7942_0999	hypothetical protein	-1.21442	3.10688e-05
Synpcc7942_1280	conserved hypothetical protein	-1.21241	8.96255e-08
Synpcc7942_0100	conserved hypothetical protein	-1.21171	3.9175e-11
Synpcc7942_1402	conserved hypothetical protein	-1.20661	1.80211e-06
Synpcc7942_1697	Zn-finger, CDGSH type	-1.20207	0.0146511
Synpcc7942_0193	conserved hypothetical protein	-1.20188	1.26782e-13
Synpcc7942_1236	nitrate transport ATP-binding subunits C and D	-1.19797	1.70845e-13
Synpcc7942_2243	glutamate-5-semialdehyde dehydrogenase	-1.19697	8.45854e-15
Synpcc7942_2336	hypothetical protein	-1.19512	1.08926e-09
Synpcc7942_1158	diguanylate cyclase/phosphodiesterase with PAS/PAC and GAF sensor(s)	-1.19492	1.84277e-06
Synpcc7942_1370	hypothetical protein	-1.19373	1.81217e-07
Synpcc7942_0110	transcriptional regulator, XRE family	-1.18836	3.24128e-08
lacI_1		-1.18831	1.08473e-15
Synpcc7942_2030	phycobilisome rod-core linker polypeptide	-1.18761	1.39017e-11
Synpcc7942_0657	conserved hypothetical protein	-1.18735	0
Synpcc7942_1117	conserved hypothetical protein	-1.18594	0.00181597
Synpcc7942_1683	conserved hypothetical protein	-1.18123	0.0153309
Synpcc7942_0989	conserved hypothetical protein	-1.18058	3.90288e-10
Synpcc7942_1567	possible ribosomal protein L36	-1.17687	8.06666e-08
Synpcc7942_0157	conserved hypothetical protein	-1.17349	9.1108e-12
sepT1	pfam02452; PemK	-1.17017	0.000236297
Synpcc7942_0490	diguanylate cyclase with PAS/PAC sensor	-1.16777	2.04342e-10
Synpcc7942_0014	conserved hypothetical protein	-1.16666	3.41484e-05
Synpcc7942_1849	group2 RNA polymerase sigma factor SigC	-1.15862	9.95071e-08
Synpcc7942_2554	conserved hypothetical protein	-1.15652	2.16665e-11
Synpcc7942_2245	putative photosystem II PsbZ protein	-1.15422	1.79962e-10
Synpcc7942_1407	iron(III) ABC transporter permease protein	-1.15379	2.94744e-09
Synpcc7942_0329	conserved hypothetical protein	-1.151	3.52769e-09
Synpcc7942_1838	light-independent protochlorophyllide reductase, B subunit	-1.15004	1.34194e-13
Synpcc7942_1987	conserved hypothetical protein	-1.14234	7.13156e-10
Synpcc7942_2535	diguanylate cyclase (GGDEF domain) with PAS/PAC and GAF sensors	-1.13641	1.26782e-13
Synpcc7942_1784	group3 RNA polymerase sigma factor SigF	-1.13519	1.18267e-09
Synpcc7942_1097	conserved hypothetical protein	-1.12376	1.82044e-06
Synpcc7942_1718	glycolate oxidase subunit GlcE	-1.12268	4.17387e-08
Synpcc7942_0603	Glucose-1-phosphate adenylyltransferase	-1.12264	3.03198e-12
Synpcc7942_0577	conserved hypothetical protein	-1.12106	2.13855e-07
Synpcc7942_0315	Adenylosuccinate lyase	-1.11815	5.30574e-15
Synpcc7942_1569	conserved hypothetical protein	-1.11471	5.00199e-10
Synpcc7942_0337	ATP synthase F1, gamma subunit	-1.11198	1.5033e-11
Synpcc7942_0422	conserved hypothetical protein	-1.10591	7.07469e-13
Synpcc7942_2187	conserved hypothetical protein	-1.10125	1.58636e-08
Synpcc7942_1506	conserved hypothetical protein	-1.09869	8.06373e-09
Synpcc7942_2037	conserved hypothetical protein	-1.09586	5.88213e-08
Synpcc7942_0425	conserved hypothetical protein	-1.09403	2.07959e-09
Synpcc7942_1122	LSU ribosomal protein L33P	-1.08848	1.05351e-14
Synpcc7942_2016	photosystem II PsbX protein	-1.08737	6.66738e-10
Synpcc7942_1443	fructose-bisphosphate aldolase	-1.08383	2.97803e-10
parA	COG1192; Soj; ATPase involved in chromosome partitioning	-1.08214	0.0224806
Synpcc7942_1636	pterin-4-alpha-carbinolamine dehydratase	-1.08165	4.2682e-11
Synpcc7942_0182	hypothetical protein	-1.08064	1.68703e-05
Synpcc7942_2557	NAD-reducing hydrogenase HoxS gamma subunit	-1.08057	5.34175e-07
Synpcc7942_0331	ATP synthase F0, A subunit	-1.08035	2.76096e-09
Synpcc7942_1391	Mg chelatase-related protein	-1.08023	8.61573e-06
Synpcc7942_1297	Malate dehydrogenase (oxaloacetate decarboxylating)	-1.07903	5.31485e-09
Synpcc7942_0680	C-5 sterol desaturase	-1.07535	1.87246e-08
Synpcc7942_1409	iron transport system substrate-binding protein	-1.07328	0.00379232
Synpcc7942_0151	response regulator receiver modulated diguanylate cyclase	-1.07276	2.16881e-11
Synpcc7942_0433	conserved hypothetical protein	-1.07271	1.37683e-06
Synpcc7942_0632	LSU ribosomal protein L10P	-1.0724	1.25029e-12
Synpcc7942_0955	conserved hypothetical protein	-1.07103	1.66269e-06
Synpcc7942_0330	hypothetical protein	-1.07062	9.4746e-09
Synpcc7942_0109	DNA-binding ferritin-like protein (oxidative damage protectant)-like	-1.06988	3.17811e-11
Synpcc7942_2070	twitching motility protein	-1.06708	1.05398e-12
Synpcc7942_2326	conserved hypothetical protein	-1.06672	6.20893e-06
Synpcc7942_1219	LSU ribosomal protein L21P	-1.06634	1.57117e-11
Synpcc7942_0850	conserved hypothetical protein	-1.05289	0.0473188
Synpcc7942_2196	conserved hypothetical protein	-1.05266	0.00175873
Synpcc7942_2385	conserved hypothetical protein	-1.04988	4.33579e-12
Synpcc7942_1357	multi-sensor signal transduction histidine kinase	-1.04953	3.42986e-09
Synpcc7942_1806	bacterioferritin comigratory protein	-1.04789	6.58268e-07
Synpcc7942_2036	conserved hypothetical protein	-1.04426	9.34821e-07
Synpcc7942_2355	conserved hypothetical protein	-1.04335	9.25408e-09
Synpcc7942_1557	principal RNA polymerase sigma factor SigA	-1.04188	1.63538e-12
Synpcc7942_0079	conserved hypothetical protein YCF41	-1.03934	8.33541e-11
Synpcc7942_1882	probable photosystem II 12 kD extrinsic protein	-1.0386	2.12127e-11
Synpcc7942_2315	ATP synthase F1, beta subunit	-1.03818	8.06666e-08
Synpcc7942_0096	conserved hypothetical protein	-1.03478	1.10209e-09
Synpcc7942_1302	conserved hypothetical protein	-1.03473	3.95729e-08
Synpcc7942_0685	Chaperonin Cpn60/TCP-1	-1.03459	5.65103e-07
Synpcc7942_2082	elongation factor EF-G	-1.03409	2.23997e-12
Synpcc7942_0253	conserved hypothetical protein	-1.03279	7.60191e-06
Synpcc7942_1668	potassium-transporting ATPase, A subunit	-1.02796	0.000144736
Synpcc7942_0906	hypothetical protein	-1.02727	5.9899e-07
Synpcc7942_0704	Chloramphenicol O-acetyltransferase	-1.02454	8.19559e-07
Synpcc7942_1131	ferredoxin-thioredoxin reductase variable subunit	-1.02101	4.44131e-05
Synpcc7942_2461	conserved hypothetical protein	-1.02067	7.49275e-09
Synpcc7942_0595	hypothetical protein	-1.01655	4.621e-08
Synpcc7942_1659	nitroreductase	-1.01573	8.50909e-09
Synpcc7942_2059	conserved hypothetical protein	-1.01026	9.85085e-08
Synpcc7942_0414	conserved hypothetical protein	-1.00541	1.6659e-06
Synpcc7942_0607	conserved hypothetical protein	-1.00236	4.46051e-10
